# Comparison between diffusion MRI tractography and histological tract-tracing of cortico-cortical structural connectivity in the ferret brain

**DOI:** 10.1101/517136

**Authors:** C. Delettre, A. Messé, L-A. Dell, O. Foubet, K. Heuer, B. Larrat, S. Meriaux, J-F. Mangin, I. Reillo, C. de Juan Romero, V. Borrell, R. Toro, C. C. Hilgetag

## Abstract

The anatomical wiring of the brain is a central focus in network neuroscience. Diffusion MRI tractography offers the unique opportunity to investigate the brain fiber architecture in vivo and non invasively. However, its reliability is still highly debated. Here, we explored the ability of diffusion MRI tractography to match invasive anatomical tract-tracing connectivity data of the ferret brain. We also investigated the influence of several state-of-the-art tractography algorithms on this match to ground truth connectivity data. Tract-tracing connectivity data were obtained from retrograde tracer injections into the occipital, parietal and temporal cortices of adult ferrets. We found that the relative densities of projections identified from the anatomical experiments were highly correlated with the estimates from all the studied diffusion tractography algorithms (Spearman’s rho ranging from 0.67 to 0.91), while only small, non-significant variations appeared across the tractography algorithms. These results are comparable to findings reported in mouse and monkey, increasing the confidence in diffusion MRI tractography results. Moreover, our results provide insights into the variations of sensitivity and specificity of the tractography algorithms and hence, into the influence of choosing one algorithm over another.
