## Supplementary file 1 for "Comparison between diffusion MRI tractography and histological tract-tracing of cortico-cortical structural connectivity in the ferret brain"

### Sheet: DTI_det
	17	18	19	21	20a20b	PPc	PPr
17	29	277	554	0	37	2	0
18	277	231	588	34	323	49	0
19	554	588	161	10	0	83	0
21	0	34	10	84	62	459	243
20a20b	37	323	0	62	25	0	0
PPc	2	49	83	459	0	1337	1099
PPr	0	0	0	243	0	1099	1137

### Sheet: DTI_prob
	17	18	19	21	20a20b	PPc	PPr
17	42	276	266	0	12	2	0
18	276	181	345	123	258	45	0
19	266	345	142	35	4	87	0
21	0	123	35	234	78	275	76
20a20b	12	258	4	78	121	0	1
PPc	2	45	87	275	0	1095	940
PPr	0	0	0	76	1	940	1419

### Sheet: CSD_det
	17	18	19	21	20a20b	PPc	PPr
17	614	1496	488	157	110	322	30
18	1496	1335	1083	334	528	524	64
19	488	1083	692	525	119	539	165
21	157	334	525	517	635	283	238
20a20b	110	528	119	635	761	18	52
PPc	322	524	539	283	18	815	923
PPr	30	64	165	238	52	923	1649

### Sheet: CSD_prob
	17	18	19	21	20a20b	PPc	PPr
17	667	1525	602	221	52	137	32
18	1525	1200	1207	675	473	770	169
19	602	1207	486	706	301	441	198
21	221	675	706	679	545	410	327
20a20b	52	473	301	545	1027	73	63
PPc	137	770	441	410	73	1258	1162
PPr	32	169	198	327	63	1162	1649

### Sheet: msmtCSD_det
	17	18	19	21	20a20b	PPc	PPr
17	696	1960	283	72	0	63	1
18	1960	1204	1247	161	247	497	47
19	283	1247	653	297	44	155	251
21	72	161	297	890	433	194	381
20a20b	0	247	44	433	1365	11	31
PPc	63	497	155	194	11	1105	649
PPr	1	47	251	381	31	649	1829

### Sheet: msmtCSD_prob
	17	18	19	21	20a20b	PPc	PPr
17	1071	2013	752	170	66	110	23
18	2013	1811	1690	600	613	802	126
19	752	1690	630	778	343	526	175
21	170	600	778	1250	690	596	575
20a20b	66	613	343	690	1408	68	39
PPc	110	802	526	596	68	2106	1561
PPr	23	126	175	575	39	1561	2891
